# 9p21 Loss Defines the Evolutionary Patterns of Aggressive Renal Cell Carcinomas

**DOI:** 10.1101/2020.11.03.367433

**Authors:** Federica Carbone, Justin K. Huang, Luigi Perelli, Edoardo Del Poggetto, Tony Gutschner, Hideo Tomihara, Melinda Soeung, Truong Nguyen Anh Lam, Ruohan Xia, Cihui Zhu, Xingzhi Song, Jianhua Zhang, Kanishka Sircar, Gabriel G. Malouf, Alessandro Sgambato, Jose A. Karam, JianJun Gao, Eric Jonasch, Andrea Viale, Giulio F. Draetta, Andrew Futreal, Ziad Bakouny, Eliezer M. Van Allen, Toni Choueiri, Pavlos Msaouel, Kevin Litchfield, Samra Turajlic, Timothy P. Heffernan, Ying Bei Chen, Renzo G. DiNatale, A. Ari Hakimi, Christopher A. Bristow, Nizar M. Tannir, Alessandro Carugo, Giannicola Genovese

## Abstract

Dedifferentiation and acquisition of chromosomal instability in renal cell carcinoma portends dismal prognosis and aggressive clinical behavior. However, the absence of reliable experimental models dramatically impacts the understanding of mechanisms underlying malignant progression. Here we established an *in vivo* genetic platform to rapidly generate somatic mosaic genetically engineerd immune-competent mouse models of renal tumors, recapitulating the genomic and phenotypic features of these malignancies. Leveraging somatic chromosomal engineering, we demonstrated that ablation of the murine locus syntenic to human 9p21 drives the rapid expansion of aggressive mesenchymal clones with prominent metastatic behavior, characterized by early emergence of chromosomal instability, whole-genome duplication, and conserved patterns of aneuploidy. This model of punctuated equilibrium provides a remarkable example of cross-species convergent evolution.

**Significance:** To better understand the role of 9p21 in malignant progression, we generated a somatic mosaic GEMM of renal cancer, capturing the histological, genomic and evolutionary features of human disease. With this technology we demonstrated a critica role of 9p21 loss in metastatic evolution of RCC and provide a unique tool for testing new therapeutic treatments.
