## Supplementary Table for "9p21 Loss Defines the Evolutionary Patterns of Aggressive Renal Cell Carcinomas"

### Sheet: MSKCC_cohort
PATIENT_STUDY_ID	Sex	Age_diagnosis	Size_cm	stage_t	stage_n	stage_m	sarco	stage_AJCC	os_days	os_event	nf2	loss9p	loss14q	inter	WGD	FCNA
newurcc_01	Female	68	4.4	T1b	N0	M0	0	I	778	0	NF2-wt	WT	WT	WT	no WGD	0
newurcc_02	Male	54	2.9	T3a	N0	M0	0	III	708	0	NF2-mutant	9p loss	14q loss	NF2mut/loss9p	WGD	0.726
newurcc_03	Female	30	3.4	T3a	N1	MX	0	III	577	0	NF2-wt	9p loss	WT	loss9p	no WGD	0.045
urcc_01	Male	69	4	T1a	NX	M1	0	IV	93	1	NF2-mutant	9p loss	WT	NF2mut/loss9p	no WGD	0.19
urcc_02	Male	68	1.7	T3a	NX	M0	0	III	657	1	NF2-wt	WT	14q loss	WT	no WGD	0.345
urcc_03	Male	74.3178	4	T3a	NX	M0	0	III	182	0	NF2-wt	9p loss	14q loss	loss9p	WGD	0.93
urcc_04	Female	46	2.5	T1a	NX	M0	NA	I	4338	1	NF2-mutant	9p loss	WT	NF2mut/loss9p	no WGD	0.401
urcc_05	Male	31	10	T2a	NX	M0	0	II	70	0	NF2-mutant	WT	WT	NF2-mutation	no WGD	0.118
urcc_06	Female	14	7.1	T2a	NX	MX	0	II	131	1	NF2-wt	WT	WT	WT	no WGD	0
urcc_07	Female	56	2	T1a	N0	M0	1	I	1541	0	NF2-mutant	9p loss	14q loss	NF2mut/loss9p	no WGD	0.282
urcc_08	Male	54	8	T3a	NX	M0	0	III	2756	1	NF2-wt	WT	WT	WT	no WGD	0.361
urcc_09	Female	47.3302	9	T3a	N1	M0	0	III	2688	0	NF2-wt	WT	WT	WT	no WGD	0.469
urcc_10	Female	25.3613	3.2	T3a	NX	M0	0	III	2090	0	NF2-wt	WT	14q loss	WT	no WGD	0.475
urcc_11	Male	61	13	T2b	N0	M1	0	IV	1699	1	NF2-wt	WT	WT	WT	no WGD	0.191
urcc_13	Male	37	18	T2b	N1	M0	1	III	1452	1	NF2-wt	9p loss	WT	loss9p	WGD	0.867
urcc_14	Male	42.1656	4.6	T3a	N1	M0	0	III	1005	1	NF2-wt	9p loss	14q loss	loss9p	WGD	0.83
urcc_15	Male	75	5.8	T1b	N0	MX	0	I	2143	0	NF2-mutant	9p loss	14q loss	NF2mut/loss9p	no WGD	0.522
urcc_16	Male	57	NA	NA	NA	M1	NA	IV	678	1	NF2-mutant	9p loss	14q loss	NF2mut/loss9p	WGD	0.847
urcc_17	Male	44	14	T3a	N1	M1	1	IV	303	1	NF2-wt	9p loss	14q loss	loss9p	no WGD	0.588
urcc_18	Male	19	NA	T4	N1	M1	0	IV	800	1	NF2-wt	9p loss	14q loss	loss9p	WGD	0.614
urcc_19	Male	59.1655	5.3	T4	N1	M1	1	IV	1043	1	NF2-mutant	9p loss	14q loss	NF2mut/loss9p	no WGD	0.485
urcc_20	Male	72.4396	5.2	T3a	NX	M1	0	IV	1816	0	NF2-wt	WT	WT	WT	no WGD	0.301
urcc_21	Female	59	11	T3a	N0	M1	0	IV	249	1	NF2-wt	WT	WT	WT	no WGD	0.534
urcc_22	Male	22.2326	14	T3a	N1	M0	NA	III	1174	1	NF2-wt	9p loss	WT	loss9p	no WGD	0.188
urcc_23	Male	32.2964	13.5	T3a	N1	M0	0	III	1076	0	NF2-wt	9p loss	14q loss	loss9p	no WGD	0.52
urcc_24	Female	54	6	T3a	N0	M0	NA	III	1599	0	NF2-wt	WT	WT	WT	no WGD	0.12
urcc_25	Male	76	NA	NA	NA	M1	NA	IV	232	1	NF2-wt	9p loss	14q loss	loss9p	WGD	0.67
urcc_26	Male	51	8	T3b	N1	M1	0	IV	1605	0	NF2-wt	WT	WT	WT	no WGD	0.272
urcc_27	Male	59.3278	6.5	T3a	N1	M0	0	III	1555	1	NF2-wt	9p loss	14q loss	loss9p	WGD	0.784
urcc_28	Male	62.3517	NA	NA	NA	M1	0	IV	1795	0	NF2-wt	WT	14q loss	WT	no WGD	0.427
urcc_29	Male	70	7.5	T3a	N1	M1	0	IV	538	1	NF2-wt	WT	WT	WT	no WGD	0.327
urcc_30	Male	71.2346	NA	NA	N1	M1	NA	IV	91	1	NF2-mutant	9p loss	WT	NF2mut/loss9p	no WGD	0.419
urcc_31	Female	23	7	T2a	N0	M0	NA	II	1043	0	NF2-wt	WT	WT	WT	no WGD	0.282
urcc_32	Male	37	NA	NA	NA	M1	NA	IV	39	1	NF2-mutant	9p loss	14q loss	NF2mut/loss9p	no WGD	0.617
urcc_33	Male	47	8	T2a	N0	M0	1	II	766	1	NF2-wt	9p loss	14q loss	loss9p	WGD	0.871
urcc_34	Female	33	8	T3a	N0	M1	0	IV	640	1	NF2-wt	WT	14q loss	WT	WGD	0.905
urcc_35	Male	75	NA	NA	NA	M1	NA	IV	264	1	NF2-mutant	9p loss	14q loss	NF2mut/loss9p	no WGD	0.425
urcc_36	Male	51.9833	NA	NA	NA	M1	NA	IV	59	1	NF2-wt	9p loss	14q loss	loss9p	WGD	0.838
urcc_37	Female	63	NA	NA	NA	M1	NA	IV	912	1	NF2-wt	WT	14q loss	WT	no WGD	0.418
urcc_38	Female	60	4.5	T3a	NX	M0	0	III	28	0	NF2-wt	WT	WT	WT	no WGD	0.072
urcc_39	Male	52	14	T3b	N1	M0	1	III	285	1	NF2-mutant	9p loss	14q loss	NF2mut/loss9p	no WGD	0
urcc_40	Female	45	2.2	T1a	NX	M0	NA	I	196	0	NF2-wt	9p loss	14q loss	loss9p	no WGD	0.483
urcc_41	Male	28	5.5	T1	NX	M1	1	IV	642	0	NF2-mutant	9p loss	14q loss	NF2mut/loss9p	WGD	0.664
urcc_42	Female	53	NA	NA	NA	M1	NA	IV	453	1	NF2-wt	9p loss	14q loss	loss9p	WGD	0.782
urcc_43	Male	47	NA	NA	NA	M1	NA	IV	935	1	NF2-mutant	WT	WT	NF2-mutation	no WGD	0.391
urcc_44	Female	65	4.2	T1a	N1	M0	0	III	989	0	NF2-wt	9p loss	14q loss	loss9p	WGD	0.882
urcc_45	Male	71	10	T3a	NX	M0	0	III	365	1	NF2-wt	9p loss	14q loss	loss9p	WGD	0.617
urcc_46	Male	52	8	T3a	N0	M0	0	III	1378	0	NF2-wt	9p loss	14q loss	loss9p	no WGD	0.272
urcc_47	Male	58	NA	NA	NA	M1	NA	IV	400	1	NF2-wt	9p loss	WT	loss9p	no WGD	0.38
urcc_48	Female	35	6.7	T1b	NX	M0	NA	I	658	1	NF2-wt	9p loss	14q loss	loss9p	no WGD	0.171
urcc_50	Male	72	2.3	T1a	NX	M0	0	I	1076	0	NF2-wt	WT	WT	WT	no WGD	0.068
urcc_51	Female	68	18.5	T3b	N1	M0	0	III	100	0	NF2-wt	WT	WT	WT	no WGD	0.291
urcc_52	Male	54	15	T3a	N0	M1	1	IV	229	1	NF2-wt	9p loss	14q loss	loss9p	no WGD	0.343
urcc_53	Female	33	8	T3c	N0	M0	0	III	166	0	NF2-wt	9p loss	WT	loss9p	no WGD	0.283
urcc_54	Male	61	NA	NA	NA	M1	0	IV	280	1	NF2-wt	9p loss	WT	loss9p	no WGD	0.429
urcc_55	Male	37	2.9	T3a	NX	MX	0	III	887	0	NF2-wt	WT	WT	WT	no WGD	0.326
urcc_56	Male	53	14	T3a	N1	M1	0	IV	58	1	NF2-wt	WT	14q loss	WT	no WGD	0.114
urcc_57	Female	38	5	T1b	NX	MX	0	I	680	0	NF2-wt	WT	WT	WT	no WGD	0
urcc_58	Male	60	4.7	T3a	N1	MX	0	III	525	1	NF2-wt	9p loss	WT	loss9p	no WGD	0.45
urcc_59	Female	60	13.3	T4	N1	M1	0	IV	404	1	NF2-wt	9p loss	14q loss	loss9p	WGD	0.898
urcc_60	Female	67	6.4	T4	N1	M1	0	IV	216	1	NF2-mutant	9p loss	14q loss	NF2mut/loss9p	WGD	0.758
urcc_61	Male	57.4715	12	T3b	N0	M0	0	III	1298	1	NF2-wt	WT	14q loss	WT	no WGD	0.233
urcc_62	Male	34	3	T3a	NX	M0	0	III	1792	0	NF2-wt	9p loss	WT	loss9p	no WGD	0.459
urcc_63	Male	53	NA	NA	NA	M1	NA	IV	1112	0	NF2-wt	9p loss	WT	loss9p	no WGD	0.323
urcc_64	Female	26	15	T2b	N0	M0	0	II	1373	0	NF2-mutant	WT	WT	NF2-mutation	no WGD	0.358
urcc_65	Female	58	8.4	T3a	N1	M1	1	IV	352	1	NF2-mutant	WT	WT	NF2-mutation	no WGD	0.394
urcc_66	Male	71	2.2	T1a	N0	M0	0	I	1984	0	NF2-mutant	9p loss	14q loss	NF2mut/loss9p	WGD	0.894
urcc_67	Male	63	6.8	T3a	NX	M0	1	III	1665	0	NF2-wt	9p loss	14q loss	loss9p	no WGD	0.555
urcc_68	Female	65	2.5	T1a	NX	M0	0	I	1915	0	NF2-wt	WT	14q loss	WT	WGD	0.841
urcc_69	Female	47	3	T1a	NX	M0	NA	I	1684	0	NF2-mutant	9p loss	WT	NF2mut/loss9p	WGD	0.934
urcc_70	Male	56	14.2	T2b	NX	M0	0	II	1128	0	NF2-wt	9p loss	14q loss	loss9p	WGD	0.856
urcc_71	Female	71	4.1	T3a	N0	MX	0	III	966	0	NF2-wt	WT	WT	WT	no WGD	0.133
urcc_72	Male	54	18	T2b	N0	MX	0	II	4508	0	NF2-wt	9p loss	WT	loss9p	no WGD	0.528
T01	Female	24.6713	2.2	T1a	NX	M0	0	I	4366	0	NF2-wt	WT	WT	WT	no WGD	0
T02	Male	70.6216	5.2	T1b	NX	MX	0	I	696	1	NF2-wt	WT	WT	WT	WGD	0.93
T04	Male	58.9828	1.5	T1a	NX	M0	0	I	1491	0	NF2-wt	WT	WT	WT	no WGD	0.136
T05	Female	73.094	4.1	T3	NX	M0	0	III	2967	0	NF2-wt	9p loss	WT	loss9p	no WGD	0.549
T06	Male	50.5747	6.9	T3	N1	M1	1	IV	20	1	NF2-mutant	9p loss	14q loss	NF2mut/loss9p	no WGD	0.453
T08	Male	32.8741	8.5	T3b	N0	M0	0	III	2131	1	NF2-wt	9p loss	WT	loss9p	no WGD	0.272
T09	Male	69.1705	3.5	T1a	NX	M0	0	I	5035	0	NF2-wt	WT	WT	WT	no WGD	0.19
T10	Male	58.5557	2.6	T1a	NX	M0	0	I	3719	0	NF2-wt	9p loss	14q loss	loss9p	no WGD	0.159
T11	Male	61.5427	1.5	T3a	NX	M0	0	III	3319	0	NF2-wt	9p loss	14q loss	loss9p	no WGD	0.057
T12	Male	53.0388	3.1	T1a	NX	M0	0	I	2696	0	NF2-wt	WT	WT	WT	no WGD	0
T13	Female	69.0939	6	T1b	NX	M0	0	I	3715	0	NF2-wt	9p loss	14q loss	loss9p	WGD	0.195
T14	Male	53.8547	10	T2	NX	M0	0	II	8779	0	NF2-wt	9p loss	14q loss	loss9p	no WGD	0.484
T15	Male	80.4808	8	T3a	N0	M0	0	III	499	1	NF2-mutant	WT	WT	NF2-mutation	no WGD	0.328
T16	Female	75.9688	2.7	T1a	NX	M0	0	I	2130	1	NF2-wt	WT	WT	WT	no WGD	0
T17	Male	52.034	7.5	T3b	NX	M1	0	IV	175	1	NF2-mutant	9p loss	WT	NF2mut/loss9p	no WGD	0
T18	Female	69.302	2	T1a	NX	M0	0	I	3427	0	NF2-wt	WT	WT	WT	no WGD	0.274
T19	Female	34.6537	12	T2	N0	M0	0	II	3921	0	NF2-wt	WT	WT	WT	no WGD	0.587
T20	Female	51.5466	5	T3b	NX	M0	0	III	996	1	NF2-wt	9p loss	14q loss	loss9p	WGD	0.902
T22	Male	49.9477	3.4	T3a	N1	M0	0	III	1314	1	NF2-mutant	9p loss	14q loss	NF2mut/loss9p	no WGD	0.528
T23	Male	59.6864	6.5	T3b	N1	M1	1	IV	48	1	NF2-wt	9p loss	WT	loss9p	no WGD	0.277
T25	Female	48.2036	2.5	T3a	NX	M0	0	III	4646	0	NF2-wt	9p loss	14q loss	loss9p	WGD	0.603
T26	Female	17.5363	10	T3a	N1	M1	0	IV	539	1	NF2-wt	WT	WT	WT	no WGD	0.212
T28	Female	42.903	3.2	T3a	N0	M0	0	III	6872	0	NF2-wt	WT	14q loss	WT	no WGD	0.025
T29	Female	53.4851	2.7	T1a	NX	M0	0	I	1836	0	NF2-wt	WT	WT	WT	no WGD	0.16
T30	Male	76.1905	7.9	T3b	N0	M0	0	III	1814	1	NF2-wt	WT	14q loss	WT	WGD	0.881
T31	Female	22.4372	2.1	T1a	NX	M0	0	I	5383	0	NF2-wt	WT	WT	WT	no WGD	0
T32	Female	72.2315	3.5	T1a	N0	M0	0	I	5636	0	NF2-wt	9p loss	14q loss	loss9p	no WGD	0.455
T33	Female	60.9185	2.5	T1a	NX	M0	0	I	4912	0	NF2-wt	WT	WT	WT	no WGD	0.001
T34	Male	73.4745	2.2	T3b	N1	M0	1	III	2206	1	NF2-wt	WT	14q loss	WT	no WGD	0
T35	Male	38.6045	12.5	T3b	N1	M1	0	IV	889	1	NF2-wt	9p loss	WT	loss9p	WGD	0.853
T37	Male	45.8134	4.5	T3a	N1	MX	0	III	3643	0	NF2-wt	WT	WT	WT	no WGD	0.147
T38	Male	64.2314	11	T3a	N0	MX	0	III	5450	0	NF2-wt	9p loss	WT	loss9p	no WGD	0.206
T39	Female	32.4771	9.2	T3b	N1	MX	0	III	751	1	NF2-wt	9p loss	WT	loss9p	no WGD	0.255
T40	Female	66.2	13	T3	NX	M0	0	III	5172	0	NF2-mutant	WT	WT	NF2-mutation	no WGD	0.232
T41	Female	25.0929	15	T3b	N1	M1	0	IV	103	1	NF2-wt	WT	WT	WT	no WGD	0.176
T42	Female	37.3287	4.9	T3b	N1	MX	0	III	1317	1	NF2-wt	9p loss	WT	loss9p	WGD	0.734
T43	Male	81.743	4.2	T3	N1	MX	0	III	371	1	NF2-mutant	9p loss	WT	NF2mut/loss9p	no WGD	0.492
T44	Male	69.0501	14.5	T3b	N1	MX	0	III	295	1	NF2-wt	9p loss	WT	loss9p	no WGD	0.523
T45	Male	60.4941	3	T3a	N1	M1	1	IV	375	1	NF2-mutant	WT	WT	NF2-mutation	no WGD	0.296
T47	Female	63.7248	6.5	T1b	N0	M0	0	I	3547	0	NF2-wt	9p loss	14q loss	loss9p	WGD	0.574
T49	Male	70.2986	6.5	T3b	N0	M1	0	IV	743	1	NF2-mutant	9p loss	WT	NF2mut/loss9p	no WGD	0.222
T50	Female	52.2119	4	T3b	NX	M0	NA	III	4532	0	NF2-wt	WT	14q loss	WT	no WGD	0.364
T51	Male	44.387	3	T3	N1	MX	0	III	1348	1	NF2-mutant	WT	14q loss	NF2-mutation	no WGD	0.425
T53	Female	67.5333	4.5	T1b	N2	M1	0	IV	306	0	NF2-wt	9p loss	14q loss	loss9p	WGD	0.788
T54	Female	51.2701	2	T1a	NX	MX	0	I	1748	0	NF2-wt	WT	14q loss	WT	no WGD	0.329
T56	Male	48.8251	11	T3a	N0	MX	0	III	2308	0	NF2-wt	WT	14q loss	WT	no WGD	0.407
T57	Female	75.4486	16	T2	NX	M0	0	II	1892	1	NF2-wt	WT	WT	WT	WGD	0.89
T58	Male	84.4535	13	T3b	N1	MX	0	III	356	1	NF2-wt	9p loss	14q loss	loss9p	WGD	0.844
T59	Male	51.7793	10	T3b	N1	MX	1	III	286	0	NF2-wt	WT	WT	WT	no WGD	0.042
T60	Female	34.8262	5.9	T1b	NX	M0	0	I	2561	1	NF2-wt	WT	14q loss	WT	no WGD	0.269
T61	Female	69.4005	2.5	T1a	NX	M0	0	I	3568	0	NF2-wt	WT	WT	WT	no WGD	0.206
T62	Male	78.8436	5.9	T3a	NX	M0	0	III	32	0	NF2-wt	WT	WT	WT	no WGD	0.244
T63	Male	68.4724	3	T3a	NX	M0	0	III	354	0	NF2-mutant	WT	WT	NF2-mutation	no WGD	0.226
T64	Male	74.1727	4.5	T1b	N1	MX	0	III	977	1	NF2-mutant	WT	WT	NF2-mutation	no WGD	0.497
T66	Female	55.1743	2.5	T1a	NX	M0	NA	I	4289	0	NF2-wt	9p loss	WT	loss9p	no WGD	0.297
T67	Male	66.3751	2.9	T3a	N0	M0	0	III	122	1	NF2-wt	WT	14q loss	WT	no WGD	0.341
T68	Male	71.6237	5.5	T3	N1	M1	1	IV	51	1	NF2-mutant	9p loss	WT	NF2mut/loss9p	WGD	0.856
T69	Male	57.1046	9	T2	NX	M0	0	II	3339	0	NF2-wt	9p loss	14q loss	loss9p	no WGD	0.617
T70	Female	76.4862	1.7	T1a	NX	MX	0	I	3173	1	NF2-wt	9p loss	WT	loss9p	no WGD	0.167
T71	Male	59.8726	1.3	T1a	NX	M0	0	I	2835	0	NF2-wt	WT	WT	WT	no WGD	0.001
T72	Female	60.7268	8.5	T3	N1	MX	0	III	810	1	NF2-wt	9p loss	WT	loss9p	no WGD	0.341

### Sheet: Pairwise_Patients_Statistics
	Cohort	Feature A	Feature B	N	Test	OR	P
0	TCGA	9p Loss	14q Loss	788	Fisher Exact	6.54	2.0587e-21
1	TCGA	9p Loss	WGD+	788	Fisher Exact	9.04	2.12884e-22
2	TCGA	9p Loss	Sarc+	788	Fisher Exact	2.21	0.0178112
3	TCGA	9p Loss	M+	759	Fisher Exact	2.82	0.000110579
4	TCGA	9p Loss	Stage	764	Fisher Exact	3.03	6.82797e-09
5	TCGA	14q Loss	WGD+	788	Fisher Exact	4	7.91286e-11
6	TCGA	14q Loss	Sarc+	788	Fisher Exact	2.48	0.00347522
7	TCGA	14q Loss	M+	759	Fisher Exact	2.42	0.000310612
8	TCGA	14q Loss	Stage	764	Fisher Exact	2.23	1.64241e-06
9	TCGA	WGD+	Sarc+	788	Fisher Exact	4.6	9.62658e-06
10	TCGA	WGD+	M+	759	Fisher Exact	1.92	0.0213478
11	TCGA	WGD+	Stage	764	Fisher Exact	2.43	1.5629e-05
12	TCGA	Sarc+	M+	759	Fisher Exact	6.78	2.18876e-07
13	TCGA	Sarc+	Stage	764	Fisher Exact	13.22	7.35613e-13
14	TCGA	M+	Stage	755	Fisher Exact	inf	1.0646e-40
15	TCGA	9p Loss	fCNA	788	Mann-Whitney U	71000.5	4.27647e-26
16	TCGA	14q Loss	fCNA	788	Mann-Whitney U	75287	2.4401e-09
17	TCGA	WGD+	fCNA	788	Mann-Whitney U	68023.5	5.62898e-42
18	TCGA	Sarc+	fCNA	788	Mann-Whitney U	19867	0.0168189
19	TCGA	M+	fCNA	759	Mann-Whitney U	28419	0.248665
20	TCGA	Stage	fCNA	764	Mann-Whitney U	73730	0.0146374
21	MSKCC	9p Loss	14q Loss	134	Fisher Exact	3.92	0.000152975
22	MSKCC	9p Loss	WGD+	134	Fisher Exact	7.25	2.29786e-05
23	MSKCC	9p Loss	Sarc+	114	Fisher Exact	3.53	0.0282738
24	MSKCC	9p Loss	M+	134	Fisher Exact	1.82	0.0877182
25	MSKCC	9p Loss	Stage	134	Fisher Exact	1.89	0.0644127
26	MSKCC	14q Loss	WGD+	134	Fisher Exact	7.32	5.909e-06
27	MSKCC	14q Loss	Sarc+	114	Fisher Exact	2.42	0.0890915
28	MSKCC	14q Loss	M+	134	Fisher Exact	1.25	0.345063
29	MSKCC	14q Loss	Stage	134	Fisher Exact	1.49	0.194167
30	MSKCC	WGD+	Sarc+	114	Fisher Exact	1.03	0.591079
31	MSKCC	WGD+	M+	134	Fisher Exact	1.57	0.200119
32	MSKCC	WGD+	Stage	134	Fisher Exact	1.29	0.362538
33	MSKCC	Sarc+	M+	114	Fisher Exact	5.35	0.00341956
34	MSKCC	Sarc+	Stage	114	Fisher Exact	3.72	0.0635387
35	MSKCC	M+	Stage	134	Fisher Exact	inf	1.50815e-08
36	MSKCC	9p Loss	fCNA	134	Mann-Whitney U	3357	2.59667e-07
37	MSKCC	14q Loss	fCNA	134	Mann-Whitney U	3306.5	5.8612e-07
38	MSKCC	WGD+	fCNA	134	Mann-Whitney U	3256	1.12607e-16
39	MSKCC	Sarc+	fCNA	114	Mann-Whitney U	868.5	0.246516
40	MSKCC	M+	fCNA	134	Mann-Whitney U	2253	0.0250158
41	MSKCC	Stage	fCNA	134	Mann-Whitney U	2362	0.0196767
42	TRACERx	9p Loss	14q Loss	101	Fisher Exact	8	5.78242e-06
43	TRACERx	9p Loss	Sarc+	101	Fisher Exact	3	0.144675
44	TRACERx	9p Loss	M+	101	Fisher Exact	4.62	0.00499061
45	TRACERx	9p Loss	Stage	101	Fisher Exact	5.69	9.41196e-05
46	TRACERx	14q Loss	Sarc+	101	Fisher Exact	4.88	0.0997783
47	TRACERx	14q Loss	M+	101	Fisher Exact	3.02	0.044188
48	TRACERx	14q Loss	Stage	101	Fisher Exact	3.9	0.00225124
49	TRACERx	Sarc+	M+	101	Fisher Exact	18.75	0.000117352
50	TRACERx	Sarc+	Stage	101	Fisher Exact	inf	0.012908
51	TRACERx	M+	Stage	101	Fisher Exact	inf	9.29808e-06
52	TRACERx	9p Loss	fCNA	101	Mann-Whitney U	2336	1.02247e-14
53	TRACERx	14q Loss	fCNA	101	Mann-Whitney U	1885	1.66666e-08
54	TRACERx	Sarc+	fCNA	101	Mann-Whitney U	606	0.0434644
55	TRACERx	M+	fCNA	101	Mann-Whitney U	1185	0.0187986
56	TRACERx	Stage	fCNA	101	Mann-Whitney U	1607.5	0.000383498
